# Alterations in SARS-CoV-2 Omicron and Delta peptides presentation by HLA molecules

**DOI:** 10.1101/2022.02.21.481175

**Authors:** Stepan Nersisyan, Anton Zhiyanov, Maria Zakharova, Irina Ishina, Inna Kurbatskaia, Azad Mamedov, Alexey Galatenko, Maxim Shkurnikov, Alexander Gabibov, Alexander Tonevitsky

**Author notes:** Corresponding Author: Maxim Shkurnikov^1^, Vavilova str. 7, Moscow, Russia, 117312, Russia.

## Abstract

The T-cell immune response is a major determinant of effective SARS-CoV-2 clearance. Here, using the recently developed T-CoV bioinformatics pipeline (https://t-cov.hse.ru) we analyzed the peculiarities of the viral peptide presentation for the Omicron, Delta and Wuhan variants of SARS-CoV-2. First, we showed the absence of significant differences in the presentation of SARS-CoV-2-derived peptides by the most frequent HLA class I/II alleles and the corresponding HLA haplotypes. Then, the analysis was limited to the set of peptides originating from the Spike proteins of the considered SARS-CoV-2 variants. The major finding was the destructive effect of the Omicron mutations on PINLVRDLPQGFSAL peptide, which was the only tight binder from the Spike protein for HLA-DRB1*03:01 allele and some associated haplotypes. Specifically, we predicted a dramatical decline in binding affinity of HLA-DRB1*03:01 and this peptide after N211 deletion, L212I substitution and EPE 212-214 insertion. The computational prediction was experimentally validated by ELISA with the use of corresponding thioredoxin-fused peptides and recombinant HLA-DR molecules. Another finding was the significant reduction in the number of tightly binding Spike peptides for HLA-B*07:02 HLA class I allele (both for Omicron and Delta variants). Overall, the majority of HLA alleles and haplotypes was not significantly affected by the mutations, suggesting the maintenance of effective T-cell immunity against the Omicron and Delta variants. Finally, we introduced the Omicron variant to T-CoV portal and added the functionality of haplotype-level analysis to it.
