## Supplementary material for "Alterations in SARS-CoV-2 Omicron and Delta peptides presentation by HLA molecules": Table S1

### Sheet: Table S1
Allele	Wuhan, whole virus	Delta, whole virus	Omicron, whole virus	Wuhan, spike	Delta, spike	Omicron, spike
HLA-A*01:01	64	64	64	6	6	6
HLA-A*02:01	401	413	405	20	20	19
HLA-A*02:02	672	685	681	47	47	48
HLA-A*02:06	363	368	368	34	33	33
HLA-A*02:11	1072	1088	1089	81	81	86
HLA-A*03:01	129	131	132	17	18	19
HLA-A*03:02	132	132	132	11	11	11
HLA-A*11:01	268	269	267	27	27	26
HLA-A*23:01	104	103	109	14	13	18
HLA-A*24:02	63	62	64	9	8	10
HLA-A*25:01	2	2	2	0	0	0
HLA-A*26:01	22	22	22	3	3	3
HLA-A*29:02	180	180	181	16	16	17
HLA-A*30:01	131	131	138	12	13	16
HLA-A*30:02	98	97	99	13	12	14
HLA-A*31:01	212	213	216	30	31	34
HLA-A*32:01	51	52	54	2	2	4
HLA-A*33:03	111	111	115	12	12	14
HLA-A*68:01	385	388	391	38	38	42
HLA-A*68:02	272	275	271	38	38	37
HLA-A*74:01	0	0	0	0	0	0
HLA-B*07:02	55	53	52	6	2	2
HLA-B*08:01	41	43	41	3	4	3
HLA-B*14:02	1	1	1	0	0	0
HLA-B*15:01	174	175	174	15	15	13
HLA-B*15:03	473	475	478	60	60	64
HLA-B*18:01	32	32	34	4	4	5
HLA-B*27:05	43	46	43	5	8	5
HLA-B*35:01	108	110	110	20	20	21
HLA-B*35:03	2	3	3	0	0	0
HLA-B*38:01	2	2	2	0	0	0
HLA-B*40:01	63	64	62	2	2	2
HLA-B*40:02	70	71	69	7	7	6
HLA-B*40:06	9	9	9	1	1	1
HLA-B*42:01	105	104	105	13	10	10
HLA-B*44:02	25	26	25	5	5	4
HLA-B*44:03	27	28	27	3	3	2
HLA-B*45:01	20	20	20	4	4	4
HLA-B*50:01	10	10	10	1	1	1
HLA-B*51:01	2	2	2	0	0	0
HLA-B*52:01	0	0	0	0	0	0
HLA-B*53:01	41	41	41	11	11	11
HLA-B*57:01	62	62	63	6	6	7
HLA-B*58:01	150	150	153	14	14	16
HLA-B*58:02	0	0	0	0	0	0
HLA-C*01:02	6	6	5	2	2	1
HLA-C*02:02	11	11	11	1	1	1
HLA-C*02:10	11	11	11	1	1	1
HLA-C*03:02	198	198	198	28	28	28
HLA-C*03:03	107	107	107	14	14	14
HLA-C*03:04	107	107	107	14	14	14
HLA-C*04:01	0	0	0	0	0	0
HLA-C*05:01	27	27	26	1	1	1
HLA-C*06:02	6	6	6	1	1	1
HLA-C*07:01	2	2	2	0	0	0
HLA-C*07:02	11	11	11	0	0	0
HLA-C*08:01	2	2	2	0	0	0
HLA-C*08:02	18	18	17	1	1	1
HLA-C*12:02	31	31	31	3	3	3
HLA-C*12:03	104	103	106	15	15	17
HLA-C*14:02	196	194	199	16	16	18
HLA-C*15:02	26	26	27	3	3	4
HLA-C*16:01	149	149	150	21	21	22
HLA-C*17:01	18	18	18	2	2	2
HLA-DRB1*01:01	4928	4923	4979	589	589	600
HLA-DRB1*01:02	408	408	414	21	21	21
HLA-DRB1*03:01	145	145	131	14	14	0
HLA-DRB1*03:02	0	0	0	0	0	0
HLA-DRB1*04:01	446	446	444	53	53	51
HLA-DRB1*04:02	0	0	0	0	0	0
HLA-DRB1*04:03	0	0	0	0	0	0
HLA-DRB1*04:04	473	477	470	72	76	70
HLA-DRB1*04:07	0	0	0	0	0	0
HLA-DRB1*07:01	1579	1584	1596	148	148	149
HLA-DRB1*08:02	55	55	55	3	3	3
HLA-DRB1*08:04	130	134	131	9	9	9
HLA-DRB1*10:01	4369	4369	4334	658	658	612
HLA-DRB1*11:01	937	951	939	52	50	54
HLA-DRB1*11:02	728	732	754	54	54	58
HLA-DRB1*11:04	1192	1208	1205	84	77	93
HLA-DRB1*12:02	6	6	6	0	0	0
HLA-DRB1*13:01	728	732	754	54	54	58
HLA-DRB1*13:02	1333	1383	1363	252	253	243
HLA-DRB1*14:01	10	10	10	2	2	2
HLA-DRB1*14:04	1	1	1	0	0	0
HLA-DRB1*15:01	916	916	922	148	148	147
HLA-DRB1*15:02	92	92	92	13	13	13
HLA-DRB1*15:03	161	161	161	12	12	12
HLA-DRB1*16:01	433	433	435	28	28	30
HLA-DPA1*01:03/DPB1*02:01	1044	1037	1036	199	199	198
HLA-DPA1*01:03/DPB1*03:01	40	42	40	3	5	3
HLA-DPA1*01:03/DPB1*04:01	777	777	778	139	139	140
HLA-DPA1*01:03/DPB1*04:02	37	37	37	36	36	36
HLA-DPA1*01:03/DPB1*05:01	5	5	5	5	5	5
HLA-DPA1*01:03/DPB1*06:01	31	31	31	31	31	31
HLA-DPA1*01:03/DPB1*11:01	5	5	5	5	5	5
HLA-DPA1*01:03/DPB1*17:01	5	5	5	5	5	5
HLA-DPA1*02:01/DPB1*01:01	258	258	258	74	74	74
HLA-DPA1*02:01/DPB1*05:01	4	4	4	4	4	4
HLA-DPA1*02:01/DPB1*09:01	0	0	0	0	0	0
HLA-DPA1*02:01/DPB1*10:01	0	0	0	0	0	0
HLA-DPA1*02:01/DPB1*11:01	0	0	0	0	0	0
HLA-DPA1*02:01/DPB1*13:01	22	22	22	22	22	22
HLA-DPA1*02:01/DPB1*14:01	0	0	0	0	0	0
HLA-DPA1*02:01/DPB1*17:01	0	0	0	0	0	0
HLA-DPA1*02:01/DPB1*26:01	0	0	0	0	0	0
HLA-DPA1*02:02/DPB1*01:01	276	276	276	61	61	61
HLA-DPA1*02:02/DPB1*02:01	40	40	40	33	33	33
HLA-DPA1*02:02/DPB1*03:01	0	0	0	0	0	0
HLA-DPA1*02:02/DPB1*04:01	28	28	28	28	28	28
HLA-DPA1*02:02/DPB1*04:02	0	0	0	0	0	0
HLA-DPA1*02:02/DPB1*05:01	4	4	4	4	4	4
HLA-DPA1*02:02/DPB1*14:01	0	0	0	0	0	0
HLA-DPA1*03:01/DPB1*01:01	1475	1486	1476	227	227	227
HLA-DPA1*03:01/DPB1*02:01	4094	4133	4142	572	572	599
HLA-DPA1*03:01/DPB1*04:01	2314	2347	2354	277	277	297
HLA-DPA1*03:01/DPB1*04:02	518	518	519	111	111	111
HLA-DPA1*04:01/DPB1*04:01	784	786	784	132	132	132
HLA-DPA1*04:01/DPB1*04:02	39	39	39	38	38	38
HLA-DPA1*04:01/DPB1*13:01	27	27	27	27	27	27
HLA-DPA1*04:01/DPB1*14:01	14	14	14	6	6	6
HLA-DQA1*01:01/DQB1*02:01	0	0	0	0	0	0
HLA-DQA1*01:01/DQB1*05:01	0	0	0	0	0	0
HLA-DQA1*01:01/DQB1*05:02	0	0	0	0	0	0
HLA-DQA1*01:01/DQB1*05:03	0	0	0	0	0	0
HLA-DQA1*01:01/DQB1*06:01	1	1	1	1	1	1
HLA-DQA1*01:01/DQB1*06:02	0	0	0	0	0	0
HLA-DQA1*01:01/DQB1*06:04	0	0	0	0	0	0
HLA-DQA1*01:02/DQB1*02:01	0	0	0	0	0	0
HLA-DQA1*01:02/DQB1*05:01	2053	2054	2058	186	186	184
HLA-DQA1*01:02/DQB1*05:02	0	0	0	0	0	0
HLA-DQA1*01:02/DQB1*05:03	29	29	29	2	2	2
HLA-DQA1*01:02/DQB1*06:01	89	89	89	56	56	56
HLA-DQA1*01:02/DQB1*06:02	256	257	257	54	55	55
HLA-DQA1*01:02/DQB1*06:03	0	0	0	0	0	0
HLA-DQA1*01:02/DQB1*06:04	0	0	0	0	0	0
HLA-DQA1*01:02/DQB1*06:09	0	0	0	0	0	0
HLA-DQA1*01:03/DQB1*03:03	0	0	0	0	0	0
HLA-DQA1*01:03/DQB1*05:02	0	0	0	0	0	0
HLA-DQA1*01:03/DQB1*05:03	0	0	0	0	0	0
HLA-DQA1*01:03/DQB1*06:01	95	95	95	66	66	66
HLA-DQA1*01:03/DQB1*06:02	103	103	103	54	54	54
HLA-DQA1*01:03/DQB1*06:03	0	0	0	0	0	0
HLA-DQA1*01:03/DQB1*06:09	4	4	4	4	4	4
HLA-DQA1*02:01/DQB1*02:01	0	0	0	0	0	0
HLA-DQA1*02:01/DQB1*02:02	0	0	0	0	0	0
HLA-DQA1*02:01/DQB1*03:03	14	14	14	9	9	9
HLA-DQA1*02:01/DQB1*04:02	2	2	2	2	2	2
HLA-DQA1*02:01/DQB1*06:04	0	0	0	0	0	0
HLA-DQA1*03:01/DQB1*03:02	0	0	0	0	0	0
HLA-DQA1*03:01/DQB1*06:01	0	0	0	0	0	0
HLA-DQA1*04:01/DQB1*02:01	0	0	0	0	0	0
HLA-DQA1*04:01/DQB1*03:01	6	6	6	0	0	0
HLA-DQA1*04:01/DQB1*03:02	0	0	0	0	0	0
HLA-DQA1*04:01/DQB1*03:03	0	0	0	0	0	0
HLA-DQA1*04:01/DQB1*04:02	0	0	0	0	0	0
HLA-DQA1*05:01/DQB1*02:01	0	0	0	0	0	0
HLA-DQA1*05:01/DQB1*03:01	486	486	486	153	153	153
HLA-DQA1*05:01/DQB1*03:02	0	0	0	0	0	0
HLA-DQA1*05:01/DQB1*06:01	0	0	0	0	0	0
HLA-DQA1*05:01/DQB1*06:02	0	0	0	0	0	0
HLA-DQA1*05:01/DQB1*06:03	0	0	0	0	0	0
HLA-DQA1*05:01/DQB1*06:04	0	0	0	0	0	0
HLA-DQA1*06:01/DQB1*02:01	0	0	0	0	0	0
HLA-DQA1*06:01/DQB1*03:01	133	133	133	40	40	40
HLA-DQA1*06:01/DQB1*03:03	0	0	0	0	0	0
HLA-DQA1*06:01/DQB1*04:02	0	0	0	0	0	0
HLA-DQA1*06:01/DQB1*06:01	0	0	0	0	0	0
HLA-DQA1*06:01/DQB1*06:03	0	0	0	0	0	0
